# Reference-free and *de novo* Identification of Circular RNAs

**DOI:** 10.1101/2020.04.21.050617

**Authors:** Yangmei Qin, Tingting Xu, Wenbo Lin, Qingjie Jia, Qiushun He, Ke Liu, Juan Du, Linshan Chen, Xiaozhen Yang, Fei Du, Mengjun Li, Min Chen, Tao Tao, Zhi-Liang Ji

## Abstract

**Background:** Early studies have unveiled multiple regulatory functions of circular RNAs (circRNAs); however, accurate detection and quantification of circRNAs, especially in understudied organisms, is unsolved yet.

**Results:** In this study, we developed a new reference-free method, namely Cirit, to *de novo* detect circRNAs with sequence support from the next generation sequencing (NGS) transcriptome. The Cirit showed remarkable performance in accurate detection and quantification of circRNAs via comparing with current methods from different aspects. Using Cirit, we detected 28,813 nonredundant human circRNAs from 91 transcriptome datasets, as well as 2,385 circRNAs from four understudied organisms. Subsequent analyses found that the majority of human circRNAs expressed spatiotemporally; only a very small portion of circRNAs were back-splice junction (BSJ)-consistent (maximally 5.17%) or sequence-consistent (under 2%). Furthermore, circRNA genesis were relatively flexible that only about 60% of human circRNAs used the canonical GT-AG pattern for back-splice. The inconsistent expression of circRNAs challenges their roles as precise transcriptional regulators.

**Conclusions:** In summary, the reference-free method provides a straightforward and universal way for reliable circRNA research. It will largely boost the successful rate in designing highly specific probes to monitor circRNA behavior in cell. In particular, it brings circRNA research to the organisms that have no genome or draft genome.
