## Additional file 4 for "Reference-free and *de novo* Identification of Circular RNAs"

### Sheet: Sheet1
Table S3. The RNA-seq datasets used in the study.
Experiment accession	Biosample term ID	Biosample term name	Read length	dbxrefs	Number of circRNAs	Number of assembled transcripts	Ratio of circRNAs	Data source
ENCSR000CQC	EFO:0001086	A549	76	SRR5048109	324	116243	0.00278726	ENCODE
ENCSR000CQC	EFO:0001086	A549	76	SRR5048110	266	121501	0.00218928	ENCODE
ENCSR000CPX	EFO:0006270	AG04450	76	SRR3192497	321	95628	0.00335676	ENCODE
ENCSR000CPX	EFO:0006270	AG04450	76	SRR3192498	368	141404	0.00260247	ENCODE
ENCSR000CTW	CL:0000236	B cell	76	SRR5048163	175	22791	0.00767847	ENCODE
ENCSR000CTW	CL:0000236	B cell	76	SRR5048164	155	23247	0.00666753	ENCODE
ENCSR000CTW	CL:0000236	B cell	76	SRR5048165	142	23095	0.00614852	ENCODE
ENCSR000CTW	CL:0000236	B cell	76	SRR5048166	202	46916	0.00430557	ENCODE
ENCSR000CTW	CL:0000236	B cell	76	SRR5048167	235	50671	0.00463776	ENCODE
ENCSR000CTW	CL:0000236	B cell	76	SRR5048168	224	53534	0.00418426	ENCODE
ENCSR000CQD	EFO:0002779	BJ	76	SRR5048113	343	84254	0.00407102	ENCODE
ENCSR000CQD	EFO:0002779	BJ	76	SRR5048114	229	76527	0.00299241	ENCODE
ENCSR000CTY	CL:0001054	CD14-positive monocyte	76	SRR5048171	270	41306	0.00653658	ENCODE
ENCSR000CTY	CL:0001054	CD14-positive monocyte	76	SRR5048172	225	30273	0.00743237	ENCODE
ENCSR000CTY	CL:0001054	CD14-positive monocyte	76	SRR5048173	230	30771	0.00747457	ENCODE
ENCSR000CTY	CL:0001054	CD14-positive monocyte	76	SRR5048174	219	31073	0.00704792	ENCODE
ENCSR000CTY	CL:0001054	CD14-positive monocyte	76	SRR5048169	220	38681	0.00568755	ENCODE
ENCSR000CTY	CL:0001054	CD14-positive monocyte	76	SRR5048170	240	41807	0.00574067	ENCODE
ENCSR000CQH	CL:0002618	HUVEC	76	SRR3192511	316	296309	0.00106645	ENCODE
ENCSR000CQH	CL:0002618	HUVEC	76	SRR3192512	395	285938	0.00138142	ENCODE
ENCSR000CQG	CL:0002618	HUVEC	76	SRR3192513	125	117796	0.00106116	ENCODE
ENCSR000CQG	CL:0002618	HUVEC	76	SRR3192514	127	86788	0.00146334	ENCODE
ENCSR000CQS	CL:0002618	HUVEC	76	SRR5048131	27	13979	0.00193147	ENCODE
ENCSR000CPW	CL:0002553	fibroblast of lung	76	SRR3192502	28	12537	0.00223339	ENCODE
ENCSR000CPW	CL:0002553	fibroblast of lung	76	SRR3192503	31	10154	0.00305298	ENCODE
ENCSR000COS	EFO:0002784	GM12878	76	SRR5048071	448	205026	0.00218509	ENCODE
ENCSR000COS	EFO:0002784	GM12878	76	SRR5048111	88	14699	0.0059868	ENCODE
ENCSR000CQE	EFO:0002784	GM12878	76	SRR5048112	47	10137	0.00463648	ENCODE
ENCSR000CQE	EFO:0002784	GM12878	76	SRR5048115	362	297546	0.00121662	ENCODE
ENCSR000CQF	EFO:0002784	GM12878	76	SRR5048116	332	287961	0.00115293	ENCODE
ENCSR000CQF	EFO:0002784	GM12878	76	SRR5048072	425	176565	0.00240705	ENCODE
ENCSR000COT	EFO:0003042	H1-hESC	76	SRR5048069	347	145843	0.00237927	ENCODE
ENCSR000COT	EFO:0003042	H1-hESC	76	SRR5048070	288	131256	0.00219419	ENCODE
ENCSR000CQR	EFO:0003042	H1-hESC	76	SRR5048129	249	255380	0.000975018	ENCODE
ENCSR000CQQ	EFO:0003042	H1-hESC	76	SRR5048130	49	17528	0.00279553	ENCODE
ENCSR000CQI	EFO:0002791	HeLa-S3	76	SRR5048117	200	202367	0.000988303	ENCODE
ENCSR000CQI	EFO:0002791	HeLa-S3	76	SRR5048119	373	171235	0.00217829	ENCODE
ENCSR000CQJ	EFO:0002791	HeLa-S3	76	SRR5048132	32	20839	0.00153558	ENCODE
ENCSR000CQJ	EFO:0002791	HeLa-S3	76	SRR5048118	243	238579	0.00101853	ENCODE
ENCSR000CQT	EFO:0002791	HeLa-S3	76	SRR5048120	269	114925	0.00234066	ENCODE
ENCSR000CPD	EFO:0001187	HepG2	76	SRR5048084	310	173576	0.00178596	ENCODE
ENCSR000CPD	EFO:0001187	HepG2	76	SRR5048083	192	115954	0.00165583	ENCODE
ENCSR000CQK	EFO:0001187	HepG2	76	SRR5048121	279	246033	0.00113399	ENCODE
ENCSR000CQK	EFO:0001187	HepG2	76	SRR5048135	121	20508	0.00590014	ENCODE
ENCSR000CQU	EFO:0001187	HepG2	76	SRR5048136	120	21062	0.00569746	ENCODE
ENCSR000CQU	EFO:0001187	HepG2	76	SRR5048122	303	298648	0.00101457	ENCODE
ENCSR000CPG	EFO:0002067	K562	76	SRR5048089	477	223116	0.0021379	ENCODE
ENCSR000CPG	EFO:0002067	K562	76	SRR5048090	435	202404	0.00214917	ENCODE
ENCSR000CQL	EFO:0002067	K562	76	SRR5048123	47	11778	0.00399049	ENCODE
ENCSR000CQL	EFO:0002067	K562	76	SRR5048124	82	18340	0.0044711	ENCODE
ENCSR000CQM	EFO:0002067	K562	76	SRR5048125	252	227440	0.00110798	ENCODE
ENCSR000CQM	EFO:0002067	K562	76	SRR5048126	296	248875	0.00118935	ENCODE
ENCSR000CPI	CL:0000312	keratinocyte	76	SRR3192482	239	46145	0.00517933	ENCODE
ENCSR000CPI	CL:0000312	keratinocyte	76	SRR3192484	251	89861	0.0027932	ENCODE
ENCSR000CPI	CL:0000312	keratinocyte	76	SRR3192483	23	13352	0.00172259	ENCODE
ENCSR000CQO	CL:0000312	keratinocyte	76	SRR3192504	93	91631	0.00101494	ENCODE
ENCSR000CQO	CL:0000312	keratinocyte	76	SRR3192505	152	133034	0.00114257	ENCODE
ENCSR000CQN	CL:0000312	keratinocyte	76	SRR3192506	29	10430	0.00278044	ENCODE
ENCSR000CPU	CL:0002327	mammary epithelial cell	76	SRR3192494	17	4740	0.0035865	ENCODE
ENCSR000CQB	EFO:0001203	MCF-7	76	SRR5048107	108	20637	0.00523332	ENCODE
ENCSR000CQB	EFO:0001203	MCF-7	76	SRR5048108	99	16254	0.00609081	ENCODE
ENCSR995JXE	CL:0002319	neural cell	101	SRR3192699	1508	283513	0.00531898	ENCODE
ENCSR995JXE	CL:0002319	neural cell	101	SRR3192700	1490	326846	0.00455872	ENCODE
ENCSR000CPV	CL:0000515	skeletal muscle myoblast	76	SRR3192495	42	14820	0.00283401	ENCODE
ENCSR000CPV	CL:0000515	skeletal muscle myoblast	76	SRR3192496	36	14214	0.00253271	ENCODE
ENCSR000CQP	EFO:0003072	SK-N-SH	76	SRR5048127	201	103444	0.00194308	ENCODE
ENCSR000CQP	EFO:0003072	SK-N-SH	76	SRR5048128	252	168180	0.00149839	ENCODE
SRX4650559	SAMN09986346	HUVEC	126	SRR7798718	2196	65191	0.0336856	NCBI
SRX4650560	SAMN09986345	HUVEC	126	SRR7798719	504	80723	0.00624357	NCBI
SRX4650549	SAMN09986336	MC116	126	SRR7798708	3078	197609	0.0155762	NCBI
SRX4650550	SAMN09986335	MC116	126	SRR7798709	1146	26836	0.0427038	NCBI
SRX4650551	SAMN09986334	MC116	126	SRR7798710	1739	116688	0.014903	NCBI
SRX2693000	SAMN06667823	female bladder cancer tissue	150	SRR5398213	1584	23102	0.0685655	NCBI
SRX2693003	SAMN06667826	female normal bladder tissue	150	SRR5398216	3936	31596	0.124573	NCBI
SRX2693001	SAMN06667822	male bladder cancer tissue	150	SRR5398214	2086	23158	0.0900769	NCBI
SRX2693002	SAMN06667827	male bladder cancer tissue	150	SRR5398215	1374	37449	0.0366899	NCBI
SRX2693004	SAMN06667825	male normal bladder tissue	150	SRR5398217	2450	23310	0.105105	NCBI
SRX2693005	SAMN06667824	male normal bladder tissue	150	SRR5398218	2204	11231	0.196243	NCBI
SRX3002060	SAMN07349633	MCF-7	51	SRR5824251	126	28456	0.00442789	NCBI
SRX3002061	SAMN07349632	MCF-7	51	SRR5824252	158	23759	0.00665011	NCBI
SRX3002062	SAMN07349631	MCF-7	51	SRR5824253	137	30695	0.00446327	NCBI
SRX3002063	SAMN07349642	MCF-7	51	SRR5824254	178	69365	0.00256614	NCBI
SRX3002064	SAMN07349641	MCF-7	51	SRR5824255	159	45174	0.00351972	NCBI
SRX3002065	SAMN07349640	MCF-7	51	SRR5824256	165	24951	0.00661296	NCBI
SRX3002066	SAMN07349639	MCF-7	51	SRR5824257	194	43212	0.00448949	NCBI
SRX3002067	SAMN07349638	MCF-7	51	SRR5824258	195	44726	0.00435988	NCBI
SRX3002068	SAMN07349637	MCF-7	51	SRR5824259	82	27067	0.00302952	NCBI
SRX3002069	SAMN07349636	MCF-7	51	SRR5824260	79	43525	0.00181505	NCBI
SRX3002070	SAMN07349635	MCF-7	51	SRR5824261	188	28450	0.00660808	NCBI
SRX3002071	SAMN07349634	MCF-7	51	SRR5824262	146	30765	0.00474565	NCBI
SRX5662193	SAMN11388514	Arabidopsis thaliana	50	SRR8875221	114	84615	0.00134728	NCBI
SRX5662189	SAMN11388497	Arabidopsis thaliana	50	SRR8875217	172	68800	0.0025	NCBI
SRX5662195	SAMN11388512	Arabidopsis thaliana	50	SRR8875223	98	89090	0.00110001	NCBI
SRX5662182	SAMN11388506	Arabidopsis thaliana	50	SRR8875228	155	41892	0.00369999	NCBI
SRX5662192	SAMN11388493	Arabidopsis thaliana	50	SRR8875220	104	49524	0.00209999	NCBI
SRX5646030	SAMN11349716	Pteropus alecto	76	SRR8858515	112	93333	0.0012	NCBI
SRX5646032	SAMN11349727	Pteropus alecto	76	SRR8858517	127	55217	0.00230002	NCBI
SRX5646033	SAMN11349726	Pteropus alecto	76	SRR8858518	83	8218	0.0100998	NCBI
SRX5646034	SAMN11349725	Pteropus alecto	76	SRR8858519	158	45143	0.00349999	NCBI
SRX5646031	SAMN11349728	Pteropus alecto	76	SRR8858516	68	97142	0.000700006	NCBI
SRX7097947	SAMN13208426	Malus domestica	100	SRR10397694	107	89166.7	0.0012	NCBI
SRX7097948	SAMN13208439	Malus domestica	100	SRR10397695	128	60952.4	0.0021	NCBI
SRX7097949	SAMN13208438	Malus domestica	100	SRR10397696	143	84117.6	0.0017	NCBI
SRX7097950	SAMN13208437	Malus domestica	100	SRR10397697	58	96666.7	0.0006	NCBI
SRX8073513	SAMN14549239	Sus scrofa	50	SRR11497601	145	51785.7	0.0028	NCBI
SRX8073510	SAMN14549229	Sus scrofa	50	SRR11497598	167	38837.2	0.0043	NCBI
SRX8073511	SAMN14549228	Sus scrofa	50	SRR11497599	173	30350.9	0.0057	NCBI
SRX8073512	SAMN14549227	Sus scrofa	50	SRR11497600	121	86428.6	0.0014	NCBI
SRX8073509	SAMN14549230	Sus scrofa	50	SRR11497597	152	72381	0.0021	NCBI
